# Experimental evaluation of a direct fitness effect of the *de novo* evolved mouse gene *Pldi*

**DOI:** 10.1101/2024.01.13.575362

**Authors:** Miriam Linnenbrink, Gwenna Breton, Pallavi Misra, Christine Pfeifle, Julien Y. Dutheil, Diethard Tautz

## Abstract

*De novo* evolved genes emerge from random non-coding sequences and have, therefore, no homologs from which a function could be inferred. While expression analysis and knockout experiments can provide insights into the function, they do not directly test whether the gene is beneficial for its carrier. Here, we have used a seminatural environment experiment to test the fitness of the previously identified de *novo* evolved mouse gene *Pldi*, which is thought to be involved in sperm differentiation. We used a knockout mouse strain for this gene and competed it against its parental wildtype strain for several generations of free reproduction. We found that the knockout (ko) allele frequency decreased consistently across three replicates of the experiment. Using an approximate Bayesian computation framework that simulated the data under a demographic scenario mimicking the experiment’s demography, we could estimate a fitness coefficient ranging between 0.15 to 0.67 for the wildtype allele compared to the ko allele in males. We conclude that a gene that has evolved *de novo* from a random intergenic sequence can have a measurable fitness benefit.
