## Supplementary material for "Experimental evaluation of a direct fitness effect of the *de novo* evolved mouse gene *Pldi*": combined suppl files: SupplementaryTables.xlsx

### Sheet: Table S1
Numbers of all genotypes animals - including dead and unborn
	BL/6			BL/6 Total	Hetero			Hetero Total	Pldi			Pldi Total	total*		summary
monitoring	f	m	NA		f	m	NA		f	m	NA					total (N)	WT*	HET	Pldi*	Chisq	f (WT)	f(Pldi)
Room 1	38	55	245	338	81	99	396	576	45	41	181	267	1181		Room 1	1181	338	576	267	0.52	0.530059	0.469941
Start	5	5		10					5	5		10			Room 2	1205	329	584	292	1.07	0.515353	0.484647
M1	1	5		6	2	5		7	1			1			Room 3	578	216	264	98	1.32	0.602076	0.397924
M2		1		1
M3	1			1	10	10	10	30	6	3	10	19					*excludes the founder animals
M4	5	10	5	20	18	11	10	39	8	7	1	16
M5	1	2	3	6	7	5	4	16	1	1	4	6
M6	11	19	5	35	24	50	5	79	10	11		21
M7	5	1	5	11	1	2	57	60	1	1	7	9
M8	14	17	68	99	19	16	27	62	18	18	16	52
Z3							2	2
Z4			4	4			7	7			2	2
Z5			17	17			47	47			22	22
Z6			13	13			15	15			2	2
Z7			51	51			91	91			58	58
Z8			74	74			121	121			59	59
Room 2	35	70	224	329	99	159	326	584	44	70	178	292	1205
Start	5	5		10					5	5		10
M1					1	1		2
M2	2	1		3	8	4	1	13			2	2
M3	1		13	14	7	11	28	46	3	5	34	42
M4	3	7		10	11	14	1	26	10	10		20
M5	13	6	4	23	28	24	1	53	6	10		16
M6	3	1	2	6	10	11	4	25	5	5	2	12
M7	1	7	40	48	6	32	48	86	5	5	21	31
M8	12	48	13	73	27	62	14	103	15	35	21	71
Z2							4	4			1	1
Z3			1	1			3	3			1	1
Z4							9	9
Z5			8	8	1		15	16			8	8
Z6			10	10			9	9			5	5
Z7			48	48			77	77			37	37
Z8			85	85			112	112			46	46
Room 3	28	50	138	216	69	68	127	264	16	28	54	98	578
Start	5	5		10					5	5		10
M0	3			3	9	7		16	1	3		4
M2			2	2	2		2	4	2			2
M3		2	5	7	2	3	4	9		1	2	3
M4	3	9	2	14	5	1		6		1	2	3
M5	1	9	1	11	10	16	1	27
M6	10	9	2	21	18	15	8	41	8	12	4	24
M7		1	1	2	2	4		6		4		4
M8	11	20	5	36	20	22	6	48	5	7		12
Z2			1	1							1	1
Z3			7	7	1		8	9			4	4
Z4			6	6			12	12			3	3
Z5			15	15			8	8			2	2
Z6			13	13			18	18			5	5
Z7			46	46			31	31			15	15
Z8			32	32			29	29			16	16

### Sheet: Table S2
Numbers of marked live animals found during the monitoring sessions											allele frequency plots			genotype plots
	WT female	WT male	WT all	HET female	HET male	HET all	Pldi female	Pldi male	Pldi all	total	days	WT	Pldi	days	WT	HET	Pldi
room 1										1078
Start	5	5	10	0	0	0	5	5	10	20	0	0.5	0.5	0	10	0	10
M1	6	10	16	2	5	7	6	5	11	34	60	0.573529	0.426471	60	16	7	11
M2	6	10	16	2	5	7	6	5	11	34	94	0.573529	0.426471	94	16	7	11
M3	7	10	17	11	15	26	11	8	19	62	135	0.483871	0.516129	135	17	26	19
M4	7	15	22	29	25	54	14	10	24	100	192	0.49	0.51	192	22	54	24
M5	8	17	25	36	30	66	15	11	26	117	239	0.495726	0.504274	239	25	66	26
M6	18	30	48	58	75	133	24	22	46	227	273	0.504405	0.495595	273	48	133	46
M7	22	31	53	59	75	134	25	22	47	234	326	0.512821	0.487179	326	53	134	47
M8	30	38	68	51	71	122	30	30	60	250	394	0.516	0.484	394	68	122	60
room 2
Start	5	5	10	0	0	0	5	5	10	20	0	0.5	0.5	0	10	0	10
M1	5	5	10	1	1	2	5	5	10	22	59	0.5	0.5	59	10	2	10
M2	7	6	13	9	5	14	5	5	10	37	95	0.540541	0.459459	95	13	14	10
M3	8	6	14	14	10	24	8	8	16	54	135	0.481481	0.518519	135	14	24	16
M4	6	8	14	24	24	48	13	13	26	88	192	0.431818	0.568182	192	14	48	26
M5	19	14	33	49	46	95	19	23	42	170	240	0.473529	0.526471	240	33	95	42
M6	22	15	37	58	56	114	24	28	52	203	274	0.463054	0.536946	274	37	114	52
M7	23	22	45	64	88	152	29	33	62	259	329	0.467181	0.532819	329	45	152	62
M8	29	62	91	68	127	195	31	55	86	372	385	0.50672	0.49328	385	91	195	86
room 3
Start	5	5	10	0	0	0	5	5	10	20	0	0.5	0.5	0	10	0	10
M1	5	5	10	0	0	0	5	5	10	20	13	0.5	0.5	13	10	0	10
M2	13	10	23	2	0	2	15	13	28	53	67	0.45283	0.54717	67	23	2	28
M3	8	7	15	13	10	23	8	9	17	55	118	0.481818	0.518182	118	15	23	17
M4	11	16	27	18	11	29	8	10	18	74	160	0.560811	0.439189	160	27	29	18
M5	7	20	27	28	27	55	3	5	8	90	193	0.605556	0.394444	193	27	55	8
M6	17	29	46	46	42	88	11	17	28	162	236	0.555556	0.444444	236	46	88	28
M7	14	30	44	37	39	76	8	18	26	146	292	0.561644	0.438356	292	44	76	26
M8	25	50	75	57	61	118	13	25	38	231	341	0.580087	0.419913	341	75	118	38

### Sheet: Table S3
Model comparison
Model	Frequencies	s		h			lambda1			Model posterior probability		Goodness of fit P value
		females	males	females	males	g	lambda1	lambda2	lambda3	Neutral	Selection	Neutral	Selection
Sex-averaged	Alleles	0.305 [0.077, 0.586]		0.507 [0.038, 0.96]						0.0533402	0.94666	0.161	0.184
	Genotypes	0.147 [-0.036, 0.356]		0.468 [0.164, 0.77]						0.0765945	0.923405	< 1e-5	< 1e-5
Sex -specific	Alleles	0.362 [-0.376, 1.596]	0.328 [-0.3, 1.413]	0.491 [0, 0.982]	0.488 [0.007, 0.974]
	Genotypes	0.107 [-0.211, 0.678]	0.145 [-0.19, 0.735]	0.512 [0.072, 0.96]	0.522 [0.007, 1.052]
Males only	Alleles		0.595 [0.054, 1.326]		0.478 [0.079, 0.859]					0.0545349	0.945465	0.17	0.182
	Genotypes		0.343 [0.015, 0.788]		0.576 [0.063, 1.113]					0.0521636	0.947836	< 1e-5	< 1e-5
Males only + non-genetic variance	Alleles		0.628 [0.088, 1.382]		0.508 [0.055, 0.945]	0.249 [0.005, 0.493]				0.0690554	0.930945	0.233	0.251
	Genotypes		0.397 [-0.007, 0.936]		0.588 [0.168, 1.016]	0.297 [0.046, 0.553]				0.0810329	0.918967	< 1e-5	< 1e-5
Males only + non-random mating	Genotypes		0.669 [0.011, 1.548]		0.491 [-0.016, 0.997]		0.389 [-0.566, 1.028]			0.0650652	0.934935	0.001	0.002
Males only + non-random mating (three parameters)	Genotypes		0.623 [-0.007, 1.453]		0.471 [0.015, 0.938]		0.252 [-0.967, 1.05]	0.492 [-0.283, 1.027]	0.435 [0.05, 0.749]	0.0225943	0.977406	0.003	0.004
Males only + non-random mating + non-genetic variance	Genotypes		0.641 [0.015, 1.458]		0.469 [0.016, 0.933]	0.266 [0.06, 0.475]	0.389 [-0.679, 1.1]			0.0661364	0.933864	0.001	0.003
